# Identification of *in vivo* CFTR conformations during biogenesis and upon misfolding by covalent protein painting (CPP)

**DOI:** 10.1101/2021.03.02.433670

**Authors:** Sandra Pankow, Casimir Bamberger, Salvador Martínez-Bartolomé, Sung-Kyu Park, John R. Yates

**Affiliations:** Department of Chemical Physiology, The Scripps Research Institute, 10550 North Torrey Pines Road, La Jolla, CA 92037, USA

**Keywords:** Chemical footprinting, high resolution mass spectrometry, misfolding, conformational defects

## Abstract

*In vivo* characterization of protein structures or protein structural changes after perturbation is a major challenge. Therefore, experiments to characterize protein structures are typically performed *in vitro* and with highly purified proteins or protein complexes. Using a novel low-resolution method named Covalent Protein Painting (CPP) that allows the characterization of protein conformations *in vivo*, we are the first to report how an ion channel, the Cystic Fibrosis Transmembrane Conductance Regulator (CFTR), is conformationally changed during biogenesis and channel opening in the cell. Our study led to the identification of a novel opening mechanism for CFTR by revealing that the interaction of the intracellular loop 2 (ICL2) with the nucleotide binding domain 2 (NDB2) of CFTR is needed for channel gating, and this interaction occurs concomitantly with changes to the narrow part of the pore and the walker A lysine in NBD1. However, the ICL2:NBD2 interface, which forms a “ball-in-a-socket” motif, is uncoupled during biogenesis, likely to prevent inadvertent channel activation during transport. In particular, solvent accessibility of lysine 273 (K273) in ICL2 changes with the opening and closing of the channel. Mutation of K273 severely impaired CFTR biogenesis and led to accumulation of CFTR in the Golgi and TGN. CPP further revealed that, even upon treatment with current approved drugs or at permissive temperature, the uncoupled state of ICL2 is a prominent feature of the misfolded CFTR mutants ΔF508 and N1303K that cause Cystic Fibrosis (CF), which suggests that stabilization of this interface could produce a more efficient CF drug. CPP is able to characterize a protein in its native environment and measure the effect of complex PTMs and protein interactions on protein structure, making it broadly applicable and invaluable for the development of new therapies.
