## Supplemental table 1 for "Identification of *in vivo* CFTR conformations during biogenesis and upon misfolding by covalent protein painting (CPP)"

### Sheet: K273A_enriched_GO_terms default
Description	name	pValue_Bingo Cluster 2	xx_Bingo Cluster 2	adjustedPValue_Bingo Cluster 2
intracellular organelle	43229	1.0494e-11	185	1.0832e-09
organelle	43226	1.2522e-11	185	1.0832e-09
macromolecular complex	32991	1.6894e-09	85	1.1691e-07
intracellular organelle part	44446	2.1536e-09	113	1.2419e-07
organelle part	44422	5.137e-09	113	2.5392e-07
nuclear part	44428	4.9193e-08	54	2.1276e-06
cytoplasm	5737	6.0578e-08	152	2.3289e-06
protein complex	43234	2.0982e-07	69	7.2305e-06
intracellular membrane-bounded organelle	43231	2.3413e-07	160	7.2305e-06
membrane-bounded organelle	43227	2.5077e-07	160	7.2305e-06
nuclear speck	16607	8.3638e-07	11	2.2261e-05
nuclear lumen	31981	9.9585e-07	42	2.4612e-05
nucleoplasm	5654	1.8202e-06	33	4.1985e-05
membrane-enclosed lumen	31974	2.6601e-06	49	5.7525e-05
organelle lumen	43233	3.3936e-06	48	6.907e-05
spliceosomal complex	5681	4.4523e-06	11	8.1078e-05
intracellular organelle lumen	70013	4.3952e-06	47	8.1078e-05
nucleoplasm part	44451	4.6909e-06	24	8.1152e-05
nuclear body	16604	2.232e-05	12	0.00036774
cytoplasmic part	44444	4.2119e-05	104	0.00066242
keratin filament	45095	4.915e-05	8	0.00073939
intermediate filament	5882	6.9611e-05	11	0.0010036
intermediate filament cytoskeleton	45111	0.00010751	11	0.0014879
proton-transporting two-sector ATPase complex, catalytic domain	33178	0.00014195	4	0.001889
cytosol	5829	0.00016839	36	0.0021578
endosome membrane	10008	0.0002009	11	0.002397
endosomal part	44440	0.0002009	11	0.002397
cytoplasmic vesicle	31410	0.00043252	22	0.0049883
AP-2 adaptor complex	30122	0.00062483	2	0.0069739
vesicle	31982	0.00075144	22	0.0081249
ubiquitin conjugating enzyme complex	31371	0.0012377	2	0.012063
muscle thin filament tropomyosin	5862	0.0012377	2	0.012063
cytoplasmic membrane-bounded vesicle	16023	0.0012551	20	0.012063
clathrin coat of endocytic vesicle	30128	0.0012377	2	0.012063
membrane-bounded vesicle	31988	0.0017375	20	0.016181
nucleus	5634	0.0017771	97	0.016181
clathrin-coated endocytic vesicle membrane	30669	0.0030352	2	0.025614
non-membrane-bounded organelle	43228	0.0038349	51	0.03055
proton-transporting two-sector ATPase complex	16469	0.0040616	4	0.03055
intracellular non-membrane-bounded organelle	43232	0.0038349	51	0.03055
late endosome	5770	0.0039154	6	0.03055
endosome	5768	0.0039922	13	0.03055
clathrin coat of coated pit	30132	0.0055578	2	0.040063
clathrin-coated endocytic vesicle	45334	0.0055578	2	0.040063
histone acetyltransferase complex	123	0.0059339	4	0.041901
cytoplasmic vesicle part	44433	0.0062573	10	0.0433
ribonucleoprotein complex	30529	0.0068998	15	0.046811
vacuolar proton-transporting V-type ATPase complex	16471	0.0070776	2	0.047093
coated membrane	48475	0.01123	4	0.069386
membrane coat	30117	0.01123	4	0.069386
cytoskeleton	5856	0.012325	31	0.074814
endocytic vesicle membrane	30666	0.014083	3	0.083799
vesicle coat	30120	0.015201	3	0.086223
coated vesicle	30135	0.015848	7	0.088439
coated vesicle membrane	30662	0.017215	5	0.090249
striated muscle thin filament	5865	0.017056	2	0.090249
cytoplasmic vesicle membrane	30659	0.019898	8	0.10276
clathrin-coated vesicle	30136	0.020534	6	0.10448
cytoskeletal part	44430	0.024195	22	0.11791
clathrin vesicle coat	30125	0.024774	2	0.11905
vesicle membrane	12506	0.025955	8	0.12136
clathrin coated vesicle membrane	30665	0.025785	4	0.12136
proton-transporting V-type ATPase complex	33176	0.030565	2	0.12742
vacuole	5773	0.046456	8	0.16296
organelle membrane	31090	0.048039	36	0.16296
clathrin adaptor complex	30131	0.058186	2	0.17816
AP-type membrane coat adaptor complex	30119	0.062078	2	0.18841
endocytic vesicle	30139	0.073782	3	0.2023
clathrin coat	30118	0.096037	2	0.23406
vacuolar part	44437	0.10921	4	0.25496
coated pit	5905	0.14391	2	0.29638
actin cytoskeleton	15629	0.21176	6	0.37193
contractile fiber	43292	0.24194	3	0.40144
vacuolar membrane	5774	0.24582	3	0.4031
sarcomere	30017	0.39253	2	0.55209
contractile fiber part	44449	0.4671	2	0.60305
myofibril	30016	0.47188	2	0.60696
endomembrane system	12505	0.51884	21	0.65279
plasma membrane part	44459	0.9385	22	0.98401
membrane part	44425	1	49	1
plasma membrane	5886	0.99965	34	1
membrane	16020	0.99971	80	1
