## Supplemental table 2 for "Identification of *in vivo* CFTR conformations during biogenesis and upon misfolding by covalent protein painting (CPP)"

### Sheet: table_peptides
Peptide sequence	Lysine position	wt_mean	wt_SD	F508_mean	F508_SD	F508_DMSO_mean	F508_DMSO_SD	F508_VX809_mean	F508_VX809_SD	F508_28 celsius_mean	F508_28 celsius_SD	wt_VX770_mean	wt_VX770_SD	N1303K_mean	N1303K_SD	G551D_mean	G551D_SD
QIPSVDSADNLSEKL	52			92.6218	0	97.8012	3.10953	98.3213	1.06766	99.883	0.0539263	82.699	0	96.1758	0.803386	76.933	0.147183
LGEVTKAVQPL	95	96.1231	0	77.0282	0	80.6576	0	79.9777	3.812	83.7858	4.17469	82.699	0	87.163	0
SYDPDNKEERSIAIY	114													93.2478	0
DKISIGQLVSLL	174					95.7399	0.0449154			99.9001	0
SNNLNKFDEGLALAHF	190							91.671	0.465283	99.9001	0			96.6983	2.46126
VITSEMIENIQSVKAY	273	61.7908	24.0459	95.0452	2.91671	97.0678	1.36086	93.8558	1.213	88.5685	4.81344	0.661923	1.14648	98.9854	0.585538	32.1201	0
CWEEAMEKMIENLRQTEL	283	98.7547	0	98.6251	0	94.0195	1.40797	92.2815	1.86612	96.2784	2.23198
DSLGAINKIQDFL	370					96.0536	2.14262	97.0025	0.824331			82.7592	24.8031	95.5549	6.1615	85.4066	1.3776
DSLGAINKIQDFLQKQEY	377	99.812	0.260066	98.9965	2.21329	99.5442	0.699736	99.2934	1.10561	99.8187	0.203491
NLTTTEVVMENVTAFWEEGFGELFEKAKQ	411					99.5553	0.597211	99.539	0.510623	99.6773	0.317423
NNNNRKTSNGDDSLF	420													97.4696	0
SLLGTPVLKDINF	442	99.2076	0.83156	95.7983	3.3059	95.5491	0.66072	95.377	1.08938	98.5329	0.802991
AVAGSTGAGKTSLL	464	99.7452	0.230826	93.0124	2.26084	93.6334	0.460667	94.0037	2.70876	98.2244	1.50846	67.7791	7.72111	98.2561	1.98983	87.8297	2.50728
GELEPSEGKIKH	481					99.5782	0.311591			98.7136	0.314769
IMPGTIKENIIF	503	98.62	0
RSVIKACQLEEDISKF	521	99.7124	0.325025	99.9001	0	99.8533	0.0661498			99.9001	0
ACQLEEDISKF	532
AEKDNIVLGEGGITL	536	98.794	1.0771	94.6676	4.17488	96.9835	0.572689	95.8175	1.03192	99.2576	0.516659			99.0485	0.317871	74.2608	0.306034
LLDSPFGYLDVLTEKEIF	584			91.9143	0	95.8209	1.36537	96.2105	3.29304	97.7947	2.23861			98.8974	0.80816
LLDSPFGYLDVLTEKEIFESCVCKL	593							91.1793	2.70053
SELQNLQPDFSSKL	643			92.2528	1.24836	99.3688	0.920216	94.523	1.08994	98.9773	1.37733	80.9613	5.92988	98.6766	0.593748
SILNPINSIRKF	710	99.2085	0.475763	97.7573	0.78851	97.1775	0
SIVQKTPLQM(15.9949)NGIEEDSDEPLERRL	716	99.9001	0	97.569	1.92552	94.6425	0.287018	98.7178	0	99.1094	1.35593			99.9001	0
ASTRKVSLAPQANLTELDIY	793	99.682	0.479373	99.9001	1.49045e-14	98.3584	0.5585	98.1376	0.253835	99.5744	0.32524
EISEEINEEDLKECF	830			99.9001	0									94.0474	1.51423
SKDIAILDDLLPL	978									99.9001	0
ESEGRSPIFTHLVTSLKGLW	1060	99.0533	1.26783	98.5071	0	98.9732	0.964527			99.3306	0.277578
FETLFHKAL	1080	99.9001	0	99.6892	0.298236	97.8344	0.333599			99.3729	0
KFIDMPTEGKPT	1165	99.5798	0.640505	96.6086	3.40061	99.6402	0.099497	99.4727	0	99.8343	0.0930411			97.4503	0
IIENSHVKKDDIWPSGGQM	1199					99.9001	0			99.9001	0
TAKYTEGGNAILENISF	1218			89.3064	0	99.9001	0	56.5217	0	99.9001	0
GVIPQKVF	1292			94.4679	0.667342
RKNLDPYEQWSDQEIW	1302	98.4619	0	97.9556	1.42126	91.398	2.47326	98.6599	0	97.6008	2.53985
KVADEVGLRSVIEQFPGKLDF	1317	99.6826	0.435095	99.5414	0.605437	99.9001	0			99.9001	0			99.3585	0
RSVIEQFPGKLDF	1334	99.9001	0			95.3458	0.888734	92.0906	6.85283	97.8389	1.66448
LVIEENKVRQY	1420	99.3846	0.562024	94.7844	5.9424	94.6882	0.918258	95.069	0.921773	97.2648	0.642799			98.5945	0.146016
DSIQKLLNERSLF	1429	99.9001	0	99.5723	0.655565	99.9001	0	99.9001	0	99.9001	0			99.6648	0
KEETEEEMQDTRL	1468					99.0763	1.11556	96.3339	1.20585	99.6832	0.484945	95.9724	2.7979
